# Mapping Human Tissues with Highly Multiplexed RNA in situ Hybridization

**DOI:** 10.1101/2023.08.16.553610

**Authors:** Kian Kalhor, Chien-Ju Chen, Ho Suk Lee, Matthew Cai, Mahsa Nafisi, Richard Que, Carter Palmer, Yixu Yuan, Yida Zhang, Jinghui Song, Amanda Knoten, Blue B. Lake, Joseph P. Gaut, Dirk Keene, Ed Lein, Peter V. Kharchenko, Jerold Chun, Sanjay Jain, Jian-Bing Fan, Kun Zhang

**Author notes:** Correspondence should be addressed to Kun Zhang. These authors contributed equally (Kian Kalhor, Chien-Ju Chen).

## Abstract

In situ transcriptomic techniques promise a holistic view of tissue organization and cell-cell interactions. Recently there has been a surge of multiplexed RNA in situ techniques but their application to human tissues and clinical biopsies has been limited due to their large size, general lower tissue quality and high background autofluorescence. Here we report DART-FISH, a versatile padlock probe-based technology capable of profiling hundreds to thousands of genes in centimeter-sized human tissue sections at cellular resolution. We introduced an omni-cell type cytoplasmic stain, dubbed RiboSoma that substantially improves the segmentation of cell bodies. We developed a computational decoding-by-deconvolution workflow to extract gene spots even in the presence of optical crowding. Our enzyme-free isothermal decoding procedure allowed us to image 121 genes in a large section from the human neocortex in less than 10 hours, where we successfully recapitulated the cytoarchitecture of 20 neuronal and non-neuronal subclasses. Additionally, we demonstrated the detection of transcripts as short as 461 nucleotides, including neuropeptides and discovered new cortical layer markers. We further performed in situ mapping of 300 genes on a diseased human kidney, profiled >20 healthy and pathological cell states, and identified diseased niches enriched in transcriptionally altered epithelial cells and myofibroblasts.
