## Supplementary Table 1 for "Mapping Human Tissues with Highly Multiplexed RNA in situ Hybridization"

### Sheet: Sheet1
Abbreviation	full name
General terms
DART-FISH	decoding amplified targeted transcripts with fluorescence in situ hybridization
FOV	field of view
ROI	region of interest
RCA	rolling circle amplification
smFISH	single-molecule fluorescence in situ hybridization
SNR	signal-to-noise ratio
NA	numerical aperture
snRNA-seq	single-nucleus RNA-seq
SNARE-seq	single-nucleus chromatin accessibility and mRNA expression sequencing
Brain terminology
M1C	primary motor cortex
IT	intratelencephalic
NP	near-projecting
CT	corticothalamic
Astro	astrocyte
endo	endothelial cell
VLMC	vascular and leptomeningeal cell
Oligo	oligodendrocyte
OPC	oligodendrocyte precursor cell
Micro/PVM	microglia/perivascular macrophage
WM	white matter
Kidney terminology
POD	podocyte
PEC	parietal epithelial cell
PT	proximal tubule
aPT	altered PT
PT-S1/S2	S1 or S2 segments of proximal tubules
PT-S3	S3 segment of proximal tubules
DTL	descending thin limb
C-TAL	cortical thick ascending limb
aTAL	altered TAL
DCT	distal convoluted tubule
CNT	connecting tubules
C-IC-A	cortical intercalated cell type A
IC-B	intercalated cell type B
C-PC	cortical principal cells of the collecting duct
EC-GC	glomerular capillary endothelial cell
EC-PTC	peritubular capillary endothelial cell
VSCM	vscular smooth muscle cell
MC	mesangial cell
REN	renin-positive juxtaglomerular granular cell
VSMC/P	vscular smooth muscle cell/pericyte
FIB	fibroblast
MYOF	myofibroblast
MAC-M2	M2 macrophage
IMM-Lym	lymphoid cell
IMM-Myl	myeloid cell
T	T cell
B	B cell
PL	Plasma cell
MDC	Monocyte-derived cell
cDC	Classical dendritic cell
H&E	Hematoxylin and Eosin
