## Supplementary Table 2 for "Mapping Human Tissues with Highly Multiplexed RNA in situ Hybridization"

### Sheet: decoding probes
probe name	probe sequence
DARTFISH_anchor_Cy3	/5Cy3/CTTCAGCTTCCCGATATCCG	1	"DARTFISH_anchor_Cy3" is identical to the common sequence on all padlock probes (complementary to the RCA primer) and will light up all rolonies
dcProbe7-AF488	/5Alex488N/TGATCCTCCGCGAATCCATG
dcProbe10-ATTO647N	/5ATTO647NN/CCACAGATCGTGACTATCGG	2	dcProbe0-[AF488/Cy3/ATTO647N] correspond to round 1 dcProbe1-[AF488/Cy3/ATTO647N correspond to round 2 ... dcProbe6-[AF488/Cy3/ATTO647N] correspond to round 7
dcProbe0-AF488	/5Alex488N/TGTATCGCGCTCGATTGGCA
dcProbe0-Cy3	/5Cy3/CGTATCGGTAGTCGCAACGC	3	The barcode "023010" for gene RORB is interpreted as follows: In round 2, dcProbe1-Cy3 will bind to RORB rolonies. In round 3 dcProbe2-ATTO647N will bind to RORB rolonies. In round 5 dcProbe4-AF488 will bind to RORB rolonies. In rounds 1, 4 and 6 no other decoding probe will bind to RORB rolonies and hence it will be "off"
dcProbe0-ATTO647N	/5ATTO647NN/ACGCTACGGAGTACGCCACT
dcProbe1-AF488	/5Alex488N/TCTTGCGTGCGATACGGAGT
dcProbe1-Cy3	/5Cy3/AACGGTATTCGGTCGTCATC
dcProbe1-ATTO647N	/5ATTO647NN/CTGGTTCGGGCGTACCTAAC
dcProbe2-AF488	/5Alex488N/AGAACTTGCGCGGATACACG
dcProbe2-Cy3	/5Cy3/CTACTTCGTCGCGTCAGACC
dcProbe2-ATTO647N	GACGAACGGTCGAGATTTAC/3ATTO647NN/
dcProbe3-AF488	/5Alex488N/GAATTGTCCGCGCTCTACGA
dcProbe3-Cy3_2	/5Cy3/TCGTACTTCGACGGCACTCA
dcProbe3-ATTO647N	/5ATTO647NN/AACTGCGACCGTCGGCTTAC
dcProbe4-AF488	/5Alex488N/CGGAATACGTCGTTGACTGC
dcProbe4-Cy3	/5Cy3/TACCATTCGCGTGCGATTCC
dcProbe4-ATTO647N_2	/5ATTO647NN/ACTCTACCGGCAATCGCGTC
dcProbe5-AF488	/5Alex488N/GAGTGTCGCGCAACTTAGCG
dcProbe5-Cy3	/5Cy3/ACGTCTGCGTACCGGCTTAG
dcProbe5-ATTO647N	/5ATTO647NN/CATGCGATTAACCGCGACTG
dcProbe6-AF488_2	/5Alex488N/CTTGCGGCGACAGTCGAACA
dcProbe6-Cy3	/5Cy3/TCGTAACCCGTGCGAAGTGC
dcProbe6-ATTO647N	/5ATTO647NN/CTCTCGTAGCGTGCGATGAG

### Sheet: primer sequences
primer name	primer sequence	Usage
pAP1V41U	G*T*AGACTGGAAGAGCACTGTU	Amplification of kidney probe set
AP2V4	/5Phos/TAGCCTCATGCGTATCCGAT	Amplification of kidney probe set
AP1V7U	A*A*GCAAGATTCTCGTCGAG/3deoxyU/	Amplification of brain probe set
AP2V7	/5Phos/TG TAA GGC ACA TCT CGG ATC	Amplification of brain probe set
RE_DpnII_V7N	GCACATCTCGGATCNNNN	Amplification of brain probe set
Acr_dc7-AF488_dT20	/5Acryd/CATGGATTCGCGGAGGATCATTTTTTTTTTTTTTTTV*N	Reverse-transcription primer
Acr_dc10-Cy5_N9	/5Acryd/CCGATAGTCACGATCTGTGGNNNNNNNN*N	Reverse-transcription primer
rca_primer	GATATCGGGAAGCTGA*A*G	RCA primer

### Sheet: padlock probe production reagen
reagents	supplier	catalog number
KAPA SYBR FAST qPCR kit	Roche	KK4602
Glycoblue Coprecipitant (15mg/mL)	ThermoFisher Scientific	AM9515
Sodium Acetate (3M), pH 5.5, RNase-free	Invitrogen	AM9740
Lambda Exonuclease 1,000U	NEB	M0262S
USER	NEB	M5505L
DpnII	NEB	R0543L
Novex TBE-Urea Sample Buffer (2X)	ThermoFisher Scientific	LC6876
SYBR Gold	Invitrogen	S11494
Nanosep Columns; 0.2 um filter	VWR	29300-646
QIAquick PCR purification kit	Qiagen	28104
ssDNA/RNA clean & concentrator kit	Zymo Research	D7011
40% Acrylamide/ Bis solution (29:1)
Ammonium persulfate	Sigma-Aldrich	A3678
TEMED	Fisher Scientific	17919

### Sheet: DART-FISH reagents
reagent	supplier	catalog number
UltraPure™ DEPC-treated Water 1L	ThermoFisher Scientific	750023
Pierce™ 16% Formaldehyde (w/v), Methanol-free	ThermoFisher Scientific	28908
PBS - Phosphate-Buffered Saline (10X) pH 7.4, RNase-free	ThermoFisher Scientific	AM9624
Ethyl alcohol, Pure	Sigma-Aldrich	E7023
Triton™ X-100 solution	Sigma-Aldrich	93443
pepsin	Sigma-Aldrich	10108057001
SuperScript™ IV Reverse Transcriptase	ThermoFisher Scientific	18090010
Advantage® UltraPure dNTP Combination Kit	ClonTech	639132
SUPERase-In RNase inhibitor	ThermoFisher Scientific	AM2696
RNase inhibitor	Enzymatics	Y9240L
Aminoallyl dUTP, 4 mM in TE buffer *UltraPure Grade*, Anaspec Inc	Anaspec (VWR)	AS-83203
BS(PEG)9	ThermoFisher Scientific	21582
UltraPure™ DNase/RNase-Free Distilled Water	TheroFischer Scientific	10977023
Ribonuclease; RNAse H; Conc. 5,000 U/mL; 5,000 U; incl. 10X buffer	Fisher Scientific	50305945
RNase Cocktail™ Enzyme Mix	Invitrogen	AM2288
Ampligase® Enzyme and Buffer	VWR	76081-598
SSC (20X), RNase-free	ThermoFisher Scientific	AM9763
Formamide (Deionized)	ThermoFisher Scientific	AM9342
BSA, Molecular Biology Grade	NEB	B9000S
Phi29 DNA polymerase (10U/uL)	ThermoFisher Scientific	EP0094
Acryloyl-X, SE in DMSO	ThermoFisher Scientific	A20770
Acrylamide/Bis-acrylamide, BioReagent, for molecular biology, 37:1 (ratio)	Sigma-Aldrich	A6050-100ML
Ammonium persulfate	Sigma-Aldrich	A3678
TEMED	Fisher Scientific	17919
gel slick solution	Lonza	50640
TrueBlack lipofuscin autofluorescence quencher	Biotium	23007
Silicone Isolators JTR20R-2.5 20mm DIA x 2.4 mm Depth 25 x 25mm OD No PSA	Grace Bio-Labs	664304
vectabond	Vector Laboratories	SP-1800-7
Coverslips, Glass, 18mm dia.	Ted Pella	260369
Azer Scientific cover glass, No. 1.5, 24 x 60 mm	Neta Scientific	Azer-1152460
